# ctsGRN: Inferring cell type-specific gene regulatory networks in *Arabidopsis*

**DOI:** 10.1101/2025.10.15.682501

**Authors:** Yu Jiang, Haolin Yang, Jian Gao, Qi Zhang, Zitai Yue, Xuemei Wei, Junpeng Zhang

## Abstract

Gene regulatory networks (GRNs) govern life processes. And exploring GRNs is of great value for understanding biological functions and developing species resources. At present, studies on plant GRNs are limited, mostly focusing on the tissue level, which hinders the discovery of cell type-specific regulatory networks and mechanisms. To address this, we have proposed a GRN research framework named ctsGRN (CellTypeSpecGRN) for conducting cell-specific GRN research at the cell type resolution. In this framework, we employed three representative algorithms from statistics (e.g., correlation analysis), traditional machine learning (e.g., random forest) and deep learning (e.g., neural networks) to construct GRNs for different cell types in *Arabidopsis* roots. Among these, traditional machine learning methods showed the best performance. Experimental validation through yeast one-hybrid (Y1H) assays and ChIP-seq data confirmed the high reliability and predictive power of these inferred GRNs. By analyzing these networks, we mined novel cell type-specific regulatory relationships, identified core transcription factor (TF) *AT5G08790* involved in root development, discovered 249 cell-type-specific hub TFs, and 136 key functional modules were found to be enriched in biological processes. Additionally, we revealed significant heterogeneity of TF-target gene interactions across various cell types. This comprehensive analysis offers a detailed overview of TF-mediated cell type-specific transcriptional regulation in *Arabidopsis* roots, providing new insights into the molecular mechanisms of root development and establishing a guideline framework for GRN research at the cell-type level in plants.
