## Supplementary Table 1 for "ctsGRN: Inferring cell type-specific gene regulatory networks in *Arabidopsis*"

### Sheet: TF ChIP-seq
This study from the ChIP - the Hub database (https://biobigdata.nju.edu.cn/ChIPHub/) download the arabidopsis root tissue of TFs ChIP - seq data
TF
AT1G01060
AT1G01250
AT1G01720
AT1G02230
AT1G02250
AT1G03800
AT1G03840
AT1G06180
AT1G06280
AT1G06850
AT1G08010
AT1G08320
AT1G09540
AT1G12260
AT1G12610
AT1G12630
AT1G13260
AT1G13450
AT1G14687
AT1G16490
AT1G18330
AT1G19000
AT1G19040
AT1G19210
AT1G19790
AT1G19850
AT1G20910
AT1G20980
AT1G22070
AT1G22640
AT1G22810
AT1G24250
AT1G25340
AT1G25550
AT1G27730
AT1G28160
AT1G28370
AT1G28470
AT1G29160
AT1G29280
AT1G29860
AT1G30210
AT1G30490
AT1G30650
AT1G31140
AT1G32150
AT1G32870
AT1G33240
AT1G34180
AT1G34190
AT1G34370
AT1G34670
AT1G35460
AT1G35560
AT1G36060
AT1G43160
AT1G43700
AT1G44830
AT1G45249
AT1G46768
AT1G47655
AT1G49010
AT1G49480
AT1G49560
AT1G49720
AT1G50640
AT1G51140
AT1G51220
AT1G51700
AT1G52150
AT1G52880
AT1G53170
AT1G53230
AT1G53910
AT1G54330
AT1G55110
AT1G56170
AT1G59640
AT1G62300
AT1G63030
AT1G64620
AT1G65910
AT1G66140
AT1G68200
AT1G68320
AT1G68550
AT1G68670
AT1G69010
AT1G69180
AT1G69490
AT1G69570
AT1G69690
AT1G69780
AT1G70920
AT1G71450
AT1G72010
AT1G72740
AT1G72830
AT1G74480
AT1G74650
AT1G74840
AT1G75080
AT1G75240
AT1G75390
AT1G76420
AT1G76880
AT1G76890
AT1G77200
AT1G77450
AT1G77920
AT1G78700
AT1G79180
AT1G79580
AT1G80840
AT2G01060
AT2G01930
AT2G01940
AT2G02070
AT2G02080
AT2G02450
AT2G02820
AT2G03340
AT2G03500
AT2G04038
AT2G06200
AT2G15740
AT2G18060
AT2G18160
AT2G18350
AT2G18380
AT2G18550
AT2G20110
AT2G20400
AT2G22200
AT2G22430
AT2G22540
AT2G23290
AT2G23320
AT2G23340
AT2G24430
AT2G26960
AT2G27300
AT2G28810
AT2G30250
AT2G30340
AT2G30590
AT2G31220
AT2G31230
AT2G32460
AT2G33550
AT2G33710
AT2G35530
AT2G35700
AT2G36010
AT2G36270
AT2G37590
AT2G38340
AT2G38470
AT2G39250
AT2G40260
AT2G40620
AT2G40740
AT2G40750
AT2G41690
AT2G42200
AT2G42280
AT2G42430
AT2G43000
AT2G44840
AT2G44940
AT2G45410
AT2G45420
AT2G45480
AT2G45680
AT2G46270
AT2G46590
AT2G46680
AT2G46770
AT2G46830
AT2G47070
AT3G01220
AT3G01530
AT3G01970
AT3G02940
AT3G03200
AT3G04030
AT3G04060
AT3G04070
AT3G06490
AT3G08500
AT3G09600
AT3G09735
AT3G10030
AT3G10113
AT3G10480
AT3G10500
AT3G10580
AT3G10800
AT3G11280
AT3G11440
AT3G12130
AT3G12250
AT3G12720
AT3G12730
AT3G13810
AT3G14180
AT3G15170
AT3G15210
AT3G15270
AT3G15500
AT3G16280
AT3G16870
AT3G17609
AT3G17730
AT3G18400
AT3G18990
AT3G19290
AT3G20310
AT3G20770
AT3G21890
AT3G22760
AT3G22830
AT3G23220
AT3G24050
AT3G24120
AT3G24520
AT3G25990
AT3G26620
AT3G26790
AT3G27010
AT3G27785
AT3G28910
AT3G28920
AT3G30210
AT3G42860
AT3G45610
AT3G46590
AT3G47500
AT3G49530
AT3G49940
AT3G50060
AT3G50260
AT3G50410
AT3G52440
AT3G53200
AT3G55370
AT3G56400
AT3G56850
AT3G57920
AT3G60490
AT3G60530
AT3G60580
AT3G61150
AT3G62420
AT4G00250
AT4G00730
AT4G01120
AT4G01250
AT4G01280
AT4G01500
AT4G01540
AT4G01550
AT4G01680
AT4G04890
AT4G05100
AT4G06746
AT4G10350
AT4G11660
AT4G14770
AT4G15090
AT4G16141
AT4G16150
AT4G16750
AT4G17980
AT4G18170
AT4G18450
AT4G18770
AT4G18880
AT4G18890
AT4G21030
AT4G21040
AT4G21080
AT4G22070
AT4G23550
AT4G23750
AT4G24020
AT4G24240
AT4G25470
AT4G25480
AT4G25490
AT4G26030
AT4G26640
AT4G27410
AT4G27950
AT4G28500
AT4G29230
AT4G31060
AT4G31800
AT4G32730
AT4G32800
AT4G34000
AT4G34410
AT4G34590
AT4G36160
AT4G36540
AT4G36620
AT4G36740
AT4G36780
AT4G37180
AT4G37260
AT4G37790
AT4G38000
AT4G38170
AT4G39780
AT5G01380
AT5G02320
AT5G02460
AT5G02840
AT5G03150
AT5G03790
AT5G04340
AT5G04390
AT5G04410
AT5G04760
AT5G05410
AT5G05550
AT5G05790
AT5G06100
AT5G06839
AT5G06950
AT5G06960
AT5G07310
AT5G07680
AT5G08130
AT5G08330
AT5G08520
AT5G08750
AT5G09410
AT5G10030
AT5G10510
AT5G10970
AT5G11260
AT5G11510
AT5G13080
AT5G13180
AT5G13790
AT5G13910
AT5G14960
AT5G15830
AT5G16820
AT5G17300
AT5G17800
AT5G18270
AT5G18450
AT5G18560
AT5G19790
AT5G22990
AT5G23280
AT5G23930
AT5G24110
AT5G25190
AT5G25810
AT5G26170
AT5G29000
AT5G39610
AT5G39760
AT5G39820
AT5G41570
AT5G43840
AT5G45300
AT5G45580
AT5G46350
AT5G46590
AT5G46830
AT5G47220
AT5G47230
AT5G47370
AT5G47390
AT5G47640
AT5G47660
AT5G49450
AT5G50670
AT5G51190
AT5G51990
AT5G52020
AT5G52660
AT5G52830
AT5G53950
AT5G54230
AT5G56110
AT5G56840
AT5G57660
AT5G58850
AT5G58900
AT5G59430
AT5G60130
AT5G60850
AT5G61620
AT5G61850
AT5G62000
AT5G62020
AT5G62320
AT5G62380
AT5G62430
AT5G62470
AT5G62940
AT5G63090
AT5G63260
AT5G63790
AT5G64060
AT5G64750
AT5G65130
AT5G65210
AT5G65310
AT5G65410
AT5G65510
AT5G66300
AT5G66700
AT5G66730
AT5G66940
AT5G67190
AT5G67300
AT5G67420
AT5G67580

### Sheet: ATAC-seq
Download Open chromatin data (ATAC-seq) from the ConnecTF database (https://ConnecTF.org)
Sample	Tissue	Peak Statistic	Treatment	SPOT	FRiP	SRA Project
DRX122176	root_tip	Peak Num6345Enhancer Number2149Promoter Number4201	Treatment:DMSODescription:DMSO_treatment_for_2_days	0.8801	0.19513	DRP004220
SRX3006634	root_tip	Peak Num5220Enhancer Number1886Promoter Number3340	Treatment:normalDescription:normal	0.2523	0.12702	SRP111984
SRX3006646	root_hair	Peak Num22902Enhancer Number7625Promoter Number15293	Treatment:normalDescription:normal	0.4764	0.37817	SRP111984
SRX3348142	root	Peak Num20990Enhancer Number6562Promoter Number14445	Treatment:BADescription:6-benzyladenine_(BA)_for_45_min	0.4827	0.32938	SRP120499
SRX3348148	shoot	Peak Num15219Enhancer Number4416Promoter Number10815	Treatment:BADescription:6-benzyladenine_(BA)_for_45_min	0.4038	0.28929	SRP120499
SRX5036315	root	Peak Num15666Enhancer Number5251Promoter Number10425	Treatment:normalDescription:normal	0.4396	0.21706	SRP169954
SRX5052456	root	Peak Num242Enhancer Number150Promoter Number92	Treatment:normalDescription:normal	0.2839	0.06985	SRP170031
SRX5052462	root	Peak Num9271Enhancer Number2840Promoter Number6439	Treatment:normalDescription:normal	0.4132	0.19771	SRP170031

### Sheet: DNase-seq
Download open chromatin data (DNase-seq) from the ConnecTF database (https://ConnecTF.org)
Sample	Tissue	Peak Statistic	Treatment	SPOT	FRiP	SRA Project
SRX1096550	root_non-hair	Peak Num21018Enhancer Number6344Promoter Number14689	Treatment:normalDescription:normal	0.5466	0.43269	SRP034156
SRX1098138	root_hair	Peak Num13768Enhancer Number4509Promoter Number9267	Treatment:normalDescription:normal	0.6307	0.45042	SRP034156
SRX1204335	root	Peak Num24341Enhancer Number6844Promoter Number17520	Treatment:normalDescription:normal	0.4475	0.35876	SRP063454
SRX391991	root_non-hair	Peak Num21217Enhancer Number7095Promoter Number14134	Treatment:normalDescription:normal	0.5015	0.42149	SRP034156
SRX6784997	root	Peak Num789Enhancer Number506Promoter Number285	Treatment:normalDescription:normalKED_replicate_1	0.2055	0.09001	SRP219964
SRX6785002	root	Peak Num26381Enhancer Number7191Promoter Number19212	Treatment:KClDescription:120_min_KCl_5mM_Replicate_2	0.4026	0.36168	SRP219964
SRX6785005	root	Peak Num23762Enhancer Number6272Promoter Number17511	Treatment:normalDescription:normal	0.3536	0.29179	SRP219964
SRX6785008	root	Peak Num23616Enhancer Number5735Promoter Number17902	Treatment:KClDescription:12_min_KCl_5mM_Replicate_2	0.4059	0.34508	SRP219964
