## Supplementary Table 2 for "ctsGRN: Inferring cell type-specific gene regulatory networks in *Arabidopsis*"

### Sheet: Sheet1
The overlap between regulatory relationship pairs inferred by three algorithm-constructed network and those confirmed by ChIP-Seq.
Cell type	Infer the regulatory relationship pairs	Verify the regulatory relationship pairs	Verification percentage
Atrichoblast	671640	58014	0.0864
Columella	714335	65935	0.0923
Cortex	611199	58219	0.0953
Endodermis	780066	74773	0.0959
Metaphloem sieve element	802006	68413	0.0925
Trichoblast	440003	43189	0.0539
Lateral root cap	739324	70938	0.1612
Mature	694387	53805	0.0775
Xylem	693990	64266	0.0926
