## Supplementary Table 5 for "ctsGRN: Inferring cell type-specific gene regulatory networks in *Arabidopsis*"

### Sheet: Sheet1
TF	nAtrichoblast	nColumella	nEndodermis	nCortex	nLateral_root_cap	nMature	nTrichoblast	nXylem	nMetaphloem_sieve_element	ndiff	max_tissue	cv
AT4G29100	118	206	1963	195	200	407	78	511	526	1885	Endodermis	125.14059955219624
AT3G44750	1994	1298	1025	829	740	657	465	1021	6639	6174	Metaphloem_sieve_element	118.43726839964629
AT4G10350	335	2669	256	152	2290	1082	413	388	1361	2517	Columella	94.24282884053316
AT5G58010	744	363	474	116	377	270	1932	434	473	1816	Trichoblast	93.07300110584758
AT2G46680	243	415	2035	569	401	444	165	743	547	1870	Endodermis	90.37191477367217
AT3G61850	309	246	1612	348	283	373	351	1464	477	1366	Endodermis	87.81152343140006
AT1G62990	111	276	674	1530	521	315	391	1570	247	1459	Xylem	87.57103725823178
AT3G54220	340	505	2327	669	425	729	467	222	1089	2105	Endodermis	85.36239289524194
AT1G79580	625	3146	435	342	1278	1331	397	460	1891	2804	Columella	85.25577343988897
AT1G63650	793	392	170	524	287	325	187	303	1425	1255	Metaphloem_sieve_element	81.52796909558887
AT3G47620	217	171	516	142	120	371	352	1120	424	1000	Xylem	80.98263223907496
AT1G33280	541	2210	243	226	1924	1140	541	339	1378	1984	Columella	78.9111344685344
AT3G60530	4154	1117	1160	1530	699	850	670	2034	4462	3792	Metaphloem_sieve_element	78.66854250513225
AT3G06590	830	538	2957	1214	523	504	507	1674	733	2453	Endodermis	77.5243247641629
AT2G45050	3653	1268	599	1091	1630	1021	219	1129	3562	3434	Atrichoblast	77.43677266464553
AT1G71260	1726	646	910	596	608	652	191	878	2688	2497	Metaphloem_sieve_element	76.85685019251092
AT5G15150	2049	584	2915	3045	627	617	609	512	1586	2533	Cortex	75.02411879935119
AT5G13910	1130	423	1844	443	339	257	723	487	456	1587	Endodermis	74.91808743503272
AT5G61890	481	151	1631	841	757	270	535	438	377	1480	Endodermis	72.27342307293802
AT4G01680	294	104	583	422	1101	533	246	465	115	997	Lateral_root_cap	71.02034668130813
AT5G51780	1103	589	3308	823	649	712	1670	1935	681	2719	Endodermis	70.67824576234474
AT5G25830	2129	777	614	337	678	489	364	1905	1352	1792	Atrichoblast	69.9448941938222
AT3G11450	1737	1117	680	653	677	888	671	998	3149	2496	Metaphloem_sieve_element	69.62468140677298
AT2G34710	203	280	614	162	303	289	404	1139	535	977	Xylem	69.18180558363733
AT5G42630	2897	1547	611	371	1080	1254	599	520	1535	2526	Atrichoblast	68.12403725598219
AT5G08330	1897	597	2501	2284	560	389	860	995	642	2112	Endodermis	67.99766416322225
AT5G07100	212	352	294	264	1262	730	512	424	337	1050	Lateral_root_cap	67.55977695693758
AT2G22770	902	1270	701	626	3123	1144	581	737	1777	2542	Lateral_root_cap	67.4684066843949
AT1G75410	241	113	360	819	328	287	656	941	187	828	Xylem	67.42111534523795
AT4G02590	514	530	2325	847	931	844	250	1152	637	2075	Endodermis	67.22511551110716
AT1G36060	1623	2040	752	330	503	977	618	279	1804	1761	Columella	67.06498911156315
AT3G01220	1802	676	3154	3430	710	783	1040	822	2529	2754	Cortex	66.87447605995435
AT5G06110	1774	1259	960	522	1000	840	594	1063	3252	2730	Metaphloem_sieve_element	66.80559696235778
AT1G68150	1687	920	445	346	1714	566	769	304	1933	1629	Metaphloem_sieve_element	66.65833942760607
AT1G53170	709	1622	688	572	2645	878	249	953	1466	2396	Lateral_root_cap	66.57252292590276
AT1G26960	1802	555	3142	2627	671	752	748	1526	890	2587	Endodermis	66.53630259190405
AT5G53290	1210	1632	572	542	1240	650	181	431	2095	1914	Metaphloem_sieve_element	66.42516086897221
AT5G24800	391	247	1169	304	314	361	248	526	350	922	Endodermis	66.30325894924796
AT2G30340	2099	2606	729	494	2995	1155	561	780	2937	2501	Lateral_root_cap	66.22139405401562
AT3G16870	1070	1231	634	423	837	616	373	742	2349	1976	Metaphloem_sieve_element	65.71135741841431
AT1G21340	90	681	382	435	1264	790	355	196	786	1174	Lateral_root_cap	65.69016088204611
AT5G43650	477	1128	549	504	1165	2060	289	473	1200	1771	Mature	64.96261379909521
AT5G03510	767	528	1338	687	1842	250	730	1682	286	1592	Lateral_root_cap	64.71511499809394
AT4G28140	191	474	455	121	335	904	196	811	332	783	Mature	64.43670233727563
AT1G74500	4272	3177	927	2871	1749	1165	678	817	3847	3594	Atrichoblast	64.28551958624443
AT4G39070	418	418	1224	1956	372	509	576	1056	806	1584	Cortex	64.19107265480069
AT4G00480	844	330	428	182	330	282	457	394	1171	989	Metaphloem_sieve_element	64.1186377946783
AT5G03740	1728	1401	1052	593	1531	1073	555	1078	3538	2983	Metaphloem_sieve_element	64.10966289223403
AT4G12750	232	380	407	204	188	302	277	312	942	754	Metaphloem_sieve_element	63.884870830709964
AT4G05100	259	404	1201	665	720	387	252	326	248	953	Endodermis	63.87243742425221
AT1G72210	432	198	868	1189	211	387	342	516	1032	991	Cortex	63.30177968990495
AT1G69780	1380	532	2381	2094	442	806	620	653	1157	1939	Endodermis	63.06919777490223
AT3G54620	940	866	575	872	2697	645	960	853	795	2122	Lateral_root_cap	62.66706644166163
AT1G29160	713	1445	1195	546	2674	646	527	940	1010	2147	Lateral_root_cap	62.4888826071996
AT1G76890	1763	403	916	720	482	263	869	531	496	1500	Atrichoblast	62.473459034045064
AT2G16720	367	599	1184	1831	474	614	796	1800	517	1464	Cortex	62.12837910206467
AT2G30130	3440	3287	1010	943	4270	1411	868	1170	2565	3402	Lateral_root_cap	61.68085908245797
AT3G16770	570	2125	781	834	1937	993	332	452	1603	1793	Columella	61.5748793573752
AT5G66870	958	1292	259	127	828	988	254	500	1175	1165	Columella	61.13431961023681
AT4G35550	374	395	1152	711	677	392	507	1611	433	1237	Xylem	61.01766484615736
AT2G34140	681	752	1222	593	1907	697	194	594	622	1713	Lateral_root_cap	60.625579112690666
AT5G24110	487	753	319	471	614	1127	215	117	420	1010	Mature	60.44303278923707
AT1G22985	1176	2051	2153	1351	3548	736	496	1003	1408	3052	Lateral_root_cap	59.94528561916898
AT5G65070	170	194	764	274	258	559	187	232	442	594	Endodermis	59.747879860566485
AT2G36890	1081	476	1466	667	463	626	426	281	362	1185	Endodermis	59.28118735942534
AT1G13300	1020	597	2008	606	653	471	660	629	593	1537	Endodermis	59.118822039314736
AT2G23320	723	2718	1274	991	2942	2114	402	844	2308	2540	Lateral_root_cap	59.093841395453026
AT5G16560	1142	1243	407	479	1121	696	395	592	1995	1600	Metaphloem_sieve_element	58.957346903390786
AT1G22640	857	893	2762	1109	1578	621	578	893	2143	2184	Endodermis	58.796978757451335
AT5G26660	1336	350	327	777	462	415	614	583	238	1098	Atrichoblast	58.67120247838539
AT1G10120	921	890	1969	2588	675	582	465	1725	1303	2123	Cortex	58.40613018905935
AT2G40470	1027	2060	579	338	1122	1529	392	682	1722	1722	Columella	58.353982936831386
AT5G18270	809	602	577	828	2037	389	1008	868	484	1648	Lateral_root_cap	57.97896685436788
AT3G58120	1908	1214	3413	2971	918	615	610	1912	2699	2803	Endodermis	57.87595848872792
AT3G23240	71	461	349	193	342	641	198	149	495	570	Mature	57.77730610876096
AT3G28910	1565	774	430	703	1468	800	290	424	599	1275	Atrichoblast	57.385320528061
AT5G23280	451	555	1418	1077	353	446	446	1160	404	1065	Endodermis	57.2597358017783
AT2G28450	882	862	441	438	747	572	451	631	1820	1382	Metaphloem_sieve_element	56.97936408750729
AT5G14750	1450	2070	497	572	1596	1285	349	534	1612	1721	Columella	56.51134379998256
AT5G13180	2467	648	1318	1469	1871	518	1026	674	650	1949	Atrichoblast	56.089380439203055
AT4G23750	1374	1865	788	614	825	915	138	974	1948	1810	Metaphloem_sieve_element	55.79698643881018
AT4G23810	535	1322	560	394	884	1203	267	322	621	1055	Columella	55.786446184191995
AT3G02550	259	500	621	202	703	699	160	203	309	543	Lateral_root_cap	55.28419872103252
AT2G28200	661	621	861	745	409	350	716	1618	354	1268	Xylem	55.14743242733914
AT1G46768	86	290	574	400	374	178	199	708	435	622	Xylem	54.90662432121557
AT2G22850	500	355	1155	535	403	338	190	742	432	965	Endodermis	54.90244872654275
AT4G00730	1423	1154	681	746	771	924	426	180	1771	1591	Metaphloem_sieve_element	54.716887626896295
AT4G30980	1852	676	1644	663	529	522	838	500	1239	1352	Atrichoblast	54.626102529840345
AT2G36400	1722	824	773	1081	608	694	136	1065	1792	1656	Metaphloem_sieve_element	54.59113265736152
AT3G23690	980	658	2102	2059	756	562	769	1189	715	1540	Endodermis	54.44111946948866
AT4G37790	343	976	1816	1504	773	938	658	814	332	1484	Endodermis	54.15324763299495
AT3G56980	214	59	571	348	139	271	206	288	336	512	Endodermis	53.990232702660975
AT1G22190	1219	2934	746	1274	2992	1574	964	868	2615	2246	Lateral_root_cap	53.832454626842505
AT4G36990	598	1846	3537	2094	2486	1008	633	1950	1581	2939	Endodermis	53.725533294750896
AT1G10480	445	994	503	224	1123	719	271	831	341	899	Lateral_root_cap	53.69574602487162
AT3G17609	765	587	1370	1343	709	431	1267	2389	1057	1958	Xylem	53.67542376574611
AT1G77920	837	581	599	932	1743	777	678	342	423	1401	Lateral_root_cap	53.57748572605158
AT5G21960	263	213	374	485	153	760	183	374	563	607	Mature	53.494390754868725
AT3G49760	466	235	802	483	126	201	539	494	252	676	Endodermis	53.415912289145815
AT5G49520	602	1471	2201	857	1270	946	479	446	1214	1755	Endodermis	53.215785112260306
AT2G36010	466	760	273	246	497	195	194	356	751	566	Columella	53.20782153370926
AT1G35460	221	718	585	491	685	481	143	1121	446	978	Xylem	53.10397253341185
AT2G46510	257	896	1525	635	954	649	197	778	790	1328	Endodermis	52.986232143046216
AT4G17490	998	2258	757	802	2191	1701	528	677	1873	1730	Columella	52.758687124761806
AT3G54810	2128	1184	2324	1894	605	1094	603	1717	3242	2639	Metaphloem_sieve_element	52.67549604968561
AT1G09540	1040	290	552	503	334	265	897	784	302	775	Atrichoblast	52.6104579699216
AT3G53370	2419	526	1074	659	645	727	1465	1387	1432	1893	Atrichoblast	52.575199665006835
AT1G19700	561	379	371	1000	431	367	586	924	147	853	Cortex	52.20310427525896
AT1G10170	2589	1929	1653	1600	3631	851	1521	808	1040	2823	Lateral_root_cap	52.154390296992446
AT4G25480	396	867	586	303	350	425	89	846	498	778	Columella	51.929510385729685
AT2G02740	552	680	384	164	452	583	114	403	889	775	Metaphloem_sieve_element	51.77583012489426
AT2G42280	463	544	413	458	962	535	103	201	519	859	Lateral_root_cap	51.66169048491421
AT3G04060	1399	1384	455	542	2014	629	1484	983	589	1559	Lateral_root_cap	51.53927756204496
AT1G51700	131	658	467	349	692	921	216	441	453	790	Mature	51.05218798980646
AT1G62300	2684	2599	951	1452	4221	2752	1528	763	2175	3458	Lateral_root_cap	50.9254424825305
AT2G37260	622	469	331	156	386	471	189	299	830	674	Metaphloem_sieve_element	50.9133662963121
AT3G25730	689	1215	1209	858	2424	1669	622	558	1468	1866	Lateral_root_cap	50.70517860582772
AT3G09735	4884	2567	2757	1855	1465	1133	1670	2739	4524	3751	Atrichoblast	50.13521291978097
AT2G30250	533	543	479	1313	858	664	505	255	426	1058	Cortex	49.62717659724742
AT1G06180	425	492	738	843	263	342	238	611	1034	796	Metaphloem_sieve_element	49.474291921468996
AT5G26749	575	365	444	382	242	216	180	497	825	645	Metaphloem_sieve_element	49.028461667112175
AT5G67190	479	1343	1138	635	1909	567	690	845	801	1430	Lateral_root_cap	48.99653231612525
AT3G29035	2014	886	679	1263	2022	858	779	698	793	1343	Lateral_root_cap	48.834544885341955
AT3G54990	228	185	279	446	346	314	552	293	48	504	Trichoblast	48.68576243797634
AT4G22070	474	390	125	519	589	661	726	275	171	601	Trichoblast	48.67732196374556
AT2G47520	312	225	255	84	609	644	446	350	508	560	Mature	48.66327244484653
AT3G06740	1508	722	1667	1217	517	706	270	1291	1575	1397	Endodermis	48.332239812186515
AT1G25560	626	1969	1399	615	1620	1296	477	697	1041	1492	Columella	48.06320136779615
AT1G09770	1384	1096	1099	1006	914	796	770	1266	2678	1908	Metaphloem_sieve_element	47.54953156410958
AT5G01380	1744	1639	2560	1805	3155	1529	703	792	1131	2452	Lateral_root_cap	47.4319689046091
AT1G43160	1900	1183	2720	2441	2324	718	1440	765	999	2002	Endodermis	47.15384204132804
AT2G46410	1670	637	721	472	1031	752	528	862	1557	1198	Atrichoblast	47.130384237571946
AT5G67450	856	804	401	532	460	1481	927	395	755	1086	Mature	47.08959425239503
AT4G17500	805	2256	1484	1194	3587	1633	1245	1440	1901	2782	Lateral_root_cap	47.064080168151804
AT4G30080	1170	1071	513	200	864	982	372	491	940	970	Atrichoblast	46.934954949383446
AT4G18880	477	1263	643	448	1203	1124	423	585	520	840	Columella	46.92151976705268
AT1G32640	927	3689	1848	932	1876	1498	1469	2095	2876	2762	Columella	46.86248839553798
AT5G61600	1274	971	914	513	390	904	310	371	941	964	Atrichoblast	46.59361243516891
AT5G47370	890	1030	861	1995	680	775	507	1635	872	1488	Cortex	46.577632490329115
AT3G50260	632	990	779	1220	1883	1355	743	517	580	1366	Lateral_root_cap	46.32876284039507
AT2G40970	832	670	2001	1093	762	708	591	751	944	1410	Endodermis	46.2773408156058
AT4G34590	208	573	826	462	507	396	136	746	678	690	Endodermis	46.241559909433725
AT2G18160	1859	1071	2679	1365	956	859	1388	1611	3042	2183	Metaphloem_sieve_element	46.18900173781915
AT1G02220	609	194	546	835	446	268	274	690	358	641	Cortex	46.18830672993596
AT1G75710	1084	1710	684	787	1746	1397	517	438	1187	1308	Lateral_root_cap	46.18037711640298
AT5G04340	1225	1373	2199	997	2009	1259	411	699	1021	1788	Endodermis	45.98122176336431
AT1G68550	822	1050	363	328	508	532	246	495	609	804	Columella	45.84510810627111
AT2G25900	558	660	523	378	1288	781	351	479	549	937	Lateral_root_cap	45.82717506451753
AT4G31800	809	1585	1907	918	2325	851	561	1417	1072	1764	Lateral_root_cap	45.62870181085774
AT1G69600	1269	675	1104	1269	2311	619	817	1015	926	1692	Lateral_root_cap	45.55857791988148
AT1G42990	2107	867	799	766	918	947	826	849	621	1486	Atrichoblast	45.30730386583342
AT2G36080	978	840	1484	1909	805	609	402	1131	901	1507	Cortex	45.27874483348683
AT4G32010	630	511	563	749	671	385	288	1261	501	973	Xylem	45.24920663917486
AT4G27410	837	464	1120	1215	390	581	652	457	431	825	Cortex	45.05212716548004
AT5G26880	1714	900	965	956	654	632	552	1060	1869	1317	Metaphloem_sieve_element	44.959470327159806
AT1G21910	748	742	1190	1008	423	470	173	1030	748	1017	Endodermis	44.954443180455705
AT3G27010	466	429	660	699	430	463	422	1208	418	790	Xylem	44.92945742734978
AT2G20280	1021	930	1087	676	919	627	563	1116	2070	1507	Metaphloem_sieve_element	44.8563129368722
AT2G23290	570	862	1452	559	501	969	543	452	587	1000	Endodermis	44.772411163234
AT5G08130	1444	567	1995	2234	1253	573	1003	1573	1078	1667	Cortex	44.24802363401722
AT4G21610	1701	893	840	594	694	654	576	620	1331	1125	Atrichoblast	44.228123342608114
AT2G37430	977	898	377	555	495	1284	482	547	1156	907	Mature	44.04913005569698
AT5G51190	190	770	591	373	378	766	232	515	689	580	Columella	43.93924562391096
AT1G04990	822	501	762	1144	810	503	467	1454	496	987	Xylem	43.91811063367502
AT5G14000	1763	1655	832	1811	1030	521	1467	666	2181	1660	Metaphloem_sieve_element	43.84637744885218
AT5G13330	674	340	646	971	475	329	389	298	819	673	Cortex	43.781068529363104
AT1G25580	548	740	1428	423	706	519	487	650	643	1005	Endodermis	43.719758071893175
AT2G40620	1288	1027	2408	2443	825	746	1103	2016	1733	1697	Cortex	43.70555908312773
AT3G07650	346	517	456	961	862	438	301	498	380	660	Cortex	43.32669410072098
AT3G10800	2120	915	785	642	1208	853	998	996	730	1478	Atrichoblast	43.0759701571432
AT3G61150	687	721	314	245	676	653	323	294	822	577	Metaphloem_sieve_element	42.98407702770689
AT3G16350	1340	745	1076	784	1072	650	1973	682	718	1323	Trichoblast	42.93602423260736
AT5G52510	828	1408	1188	865	2102	717	841	958	673	1429	Lateral_root_cap	42.544891400855214
AT4G01250	961	1184	595	425	1354	1328	379	681	1030	975	Lateral_root_cap	42.535154096674724
AT3G10480	506	728	692	630	728	586	533	1536	665	1030	Xylem	42.4145475505709
AT1G75340	460	849	667	223	557	465	159	601	561	690	Columella	42.17978789446764
AT5G66320	563	768	379	150	599	852	403	916	608	766	Xylem	42.09849913179086
AT5G41020	653	784	584	591	537	604	261	986	1280	1019	Metaphloem_sieve_element	41.82097712333863
AT4G31550	1207	1347	644	524	1017	1298	766	567	1768	1244	Metaphloem_sieve_element	41.72203731695431
AT4G17460	1340	1421	1526	3030	1096	1206	779	1785	1514	2251	Cortex	41.687060235992234
AT5G47220	269	734	467	347	516	963	413	501	840	694	Mature	41.64346901869004
AT3G19290	765	564	661	509	930	582	684	1558	676	1049	Xylem	41.599506918148435
AT2G24260	1780	563	1490	596	807	607	1216	1276	1076	1217	Atrichoblast	41.468441207594466
AT5G04760	1385	1111	2784	1535	1215	962	1365	1485	754	2030	Endodermis	41.27245676591879
AT1G62975	1152	559	662	710	425	314	888	431	544	838	Atrichoblast	41.14443041755336
AT3G61630	172	743	395	682	520	703	280	634	365	571	Columella	41.10160469472508
AT5G65210	1287	779	705	1071	1688	512	1572	656	881	1176	Lateral_root_cap	41.023695576874374
AT4G19990	688	550	447	372	566	821	145	318	619	676	Mature	40.85342675657197
AT3G19360	885	721	705	205	743	344	327	685	848	680	Atrichoblast	40.84363332889115
AT3G57800	649	748	515	592	1427	745	490	533	636	937	Lateral_root_cap	40.72224243165065
AT3G18990	824	746	1790	1554	689	776	658	1003	883	1132	Endodermis	40.7124137122281
AT1G27730	1426	2541	1362	971	1714	1705	708	978	2338	1833	Columella	40.57669449175048
AT2G44840	1069	2163	1481	567	1490	1027	580	1203	1407	1596	Columella	40.562206907854446
AT2G38470	773	1706	724	1133	929	1406	630	443	1132	1263	Columella	40.50445603056685
AT1G66470	1180	498	521	499	422	544	588	566	1004	758	Atrichoblast	40.26643580634982
AT4G37540	753	842	1597	1181	587	892	350	801	881	1247	Endodermis	40.26408796527189
AT3G55980	921	1564	745	800	937	1237	324	588	1196	1240	Columella	40.187509997691876
AT2G24570	1268	2205	589	665	1714	1477	990	1540	1946	1616	Columella	40.177440708077675
AT4G13620	1192	356	1484	1065	574	596	1116	1116	715	1128	Endodermis	40.15121878758211
AT1G08010	1236	958	756	1410	2055	957	582	1086	809	1473	Lateral_root_cap	40.07297525388965
AT1G51070	1623	839	1494	1672	863	721	2095	1954	813	1374	Trichoblast	39.9716960020424
AT5G44260	663	684	376	102	503	487	529	296	625	582	Columella	39.921887312188765
AT5G10030	552	720	648	610	1368	1006	843	390	537	978	Lateral_root_cap	39.905163211135005
AT1G74840	2043	2610	1854	1484	4116	1708	1646	1386	2746	2730	Lateral_root_cap	39.78435292170126
AT2G02820	591	540	840	117	389	624	394	735	612	723	Endodermis	39.75023422630195
AT5G60690	369	440	412	386	399	206	357	841	444	635	Xylem	39.73639072014553
AT1G50600	1080	1158	2255	1043	1422	1509	611	801	1004	1644	Endodermis	39.68605849587172
AT3G24520	821	984	1031	654	526	733	417	598	1460	1043	Metaphloem_sieve_element	39.68096597787808
AT5G64750	2424	1421	2379	1519	2452	981	1184	857	1303	1595	Lateral_root_cap	39.47766882000581
AT3G22830	1004	669	1258	697	472	536	1002	1470	663	998	Xylem	39.459608312220745
AT1G03970	580	846	534	360	1192	965	520	500	607	832	Lateral_root_cap	39.28572880332512
AT5G57660	484	1294	706	857	1269	659	713	768	1567	1083	Metaphloem_sieve_element	39.279442221746415
AT5G64810	975	1505	834	685	1558	1223	591	488	927	1070	Lateral_root_cap	39.22748012174726
AT2G24650	449	508	464	239	350	279	267	477	772	533	Metaphloem_sieve_element	39.09523068579549
AT4G38910	433	430	549	263	333	856	320	420	418	593	Mature	38.97705542401843
AT3G20770	1023	978	648	556	1700	1320	715	701	1361	1144	Lateral_root_cap	38.96889076528171
AT4G06746	851	555	1011	1001	856	455	1329	456	522	874	Trichoblast	38.96070112972104
AT5G66770	689	555	589	406	392	321	235	876	674	641	Xylem	38.87007618721272
AT5G49300	378	797	650	770	266	844	293	701	856	590	Metaphloem_sieve_element	38.761405125214324
AT4G25400	1171	1189	651	510	1735	870	976	612	1226	1225	Lateral_root_cap	38.758127777379954
AT1G33240	1237	789	1995	1632	668	866	750	1401	1572	1327	Endodermis	38.73071524254351
AT4G40060	2420	1561	1361	1079	1688	763	1852	642	1504	1778	Atrichoblast	38.62948076527597
AT4G16780	727	1154	698	325	789	575	304	783	907	850	Columella	38.61250168989177
AT5G15130	857	1281	575	410	770	1092	724	456	1188	871	Columella	38.59826485177615
AT2G38250	334	756	1083	601	773	1092	357	627	652	758	Mature	38.54498470333366
AT1G06040	3825	2703	2399	2729	1844	1913	908	2884	4161	3253	Metaphloem_sieve_element	38.497984119137676
AT1G58100	634	574	1184	773	786	609	582	1474	696	900	Xylem	38.302988334928095
AT1G13260	667	2275	1397	656	1546	1234	1093	1338	1221	1619	Columella	38.206958813895255
AT2G33710	830	1332	595	747	1356	1720	796	679	925	1125	Mature	38.20529473010202
AT2G13960	1345	1067	1031	1253	2027	717	940	714	749	1313	Lateral_root_cap	38.15089611678975
AT4G13040	755	642	356	872	670	423	456	205	686	667	Cortex	38.07014355958982
AT4G39780	544	522	910	608	875	590	470	247	353	663	Endodermis	38.05775830308297
AT1G34370	1004	1607	827	734	2123	1406	1106	914	1863	1389	Lateral_root_cap	38.028314388024846
AT2G22430	962	1113	1164	2108	1640	1065	660	735	1169	1448	Cortex	37.994481375280365
AT5G49450	1480	2882	2843	2668	4011	1351	1701	2320	1580	2660	Lateral_root_cap	37.8570181923992
AT1G26945	1376	612	637	893	862	472	568	524	1016	904	Atrichoblast	37.811448194901494
AT1G76350	670	829	582	826	572	1045	161	514	798	884	Mature	37.79053641603213
AT2G47260	630	1128	868	635	1071	804	393	581	1388	995	Metaphloem_sieve_element	37.74994476514807
AT4G18020	280	663	535	836	349	387	403	452	771	556	Cortex	37.66584429726895
AT5G12850	1158	623	938	1035	630	616	243	1125	973	915	Atrichoblast	37.28988248904732
AT1G74930	544	1168	797	723	422	1101	434	1128	1027	746	Columella	37.04823271090206
AT1G16060	507	773	588	324	378	325	377	479	831	507	Metaphloem_sieve_element	36.955754162235834
AT2G29065	909	806	480	511	641	848	206	451	618	703	Atrichoblast	36.82028131772879
AT5G45420	1786	1194	1425	2293	976	852	703	1539	1698	1590	Cortex	36.64921565836784
AT5G28770	380	576	542	834	658	238	278	542	565	596	Cortex	36.562420106744085
AT3G19580	925	2390	2259	1183	1362	1998	774	1781	2142	1616	Columella	36.532288058912364
AT1G69810	1325	807	486	471	667	540	841	758	1060	854	Atrichoblast	36.37635931557157
AT1G08000	651	651	408	378	352	352	255	586	767	512	Metaphloem_sieve_element	36.18466968548882
AT3G22780	977	804	637	504	636	579	250	783	1078	828	Metaphloem_sieve_element	36.034547697404626
AT2G43500	1321	842	618	791	1024	856	645	379	532	942	Atrichoblast	36.00233586758251
AT2G27470	1058	796	831	535	708	693	242	686	1146	904	Metaphloem_sieve_element	35.990089945081884
AT2G20880	545	496	658	955	650	386	796	335	377	620	Cortex	35.97482217128868
AT2G36340	630	532	742	203	407	391	350	615	717	539	Endodermis	35.85807759809757
AT4G31920	1217	1429	966	1439	1071	686	550	556	1443	893	Metaphloem_sieve_element	35.833922912856224
AT1G47870	673	546	447	348	555	494	245	555	908	663	Metaphloem_sieve_element	35.75287712393529
AT2G37120	3766	1776	2962	2995	2524	1129	1708	3136	3877	2748	Metaphloem_sieve_element	35.725238542210185
AT3G63350	620	676	787	696	409	651	157	635	918	761	Metaphloem_sieve_element	35.60711496152392
AT2G40140	731	2178	1289	1798	1269	1154	776	1134	1238	1447	Columella	35.53959193257104
AT4G34000	1171	990	820	751	1131	573	1623	525	1110	1098	Trichoblast	35.459868856130996
AT1G01720	3015	3555	2132	1056	2963	1911	1988	2348	3909	2853	Metaphloem_sieve_element	35.22826484935684
AT1G71520	924	1590	1101	1126	1371	1873	647	669	1535	1226	Mature	35.06092765026398
AT5G60120	665	540	566	154	279	542	529	423	641	511	Atrichoblast	34.960825764049055
AT1G44810	1242	786	977	870	625	654	404	1193	1321	917	Metaphloem_sieve_element	34.8582472594284
AT5G37260	816	758	681	592	561	734	525	1365	585	840	Xylem	34.817530198341444
AT1G29280	1688	1289	941	771	1981	850	1406	795	1501	1210	Lateral_root_cap	34.80749475143501
AT4G37940	1020	1065	764	803	744	660	651	923	1686	1035	Metaphloem_sieve_element	34.788270421581146
AT2G46400	435	1058	760	320	780	770	428	799	732	738	Columella	34.5939295017844
AT1G03040	326	547	1093	541	581	664	474	660	560	767	Endodermis	34.55219947869365
AT2G16770	407	500	523	294	482	341	428	394	852	558	Metaphloem_sieve_element	34.454436132019985
AT2G41070	630	977	730	527	1142	793	275	838	674	867	Lateral_root_cap	34.4263640247224
AT4G37850	669	888	766	642	1305	646	367	718	1014	938	Lateral_root_cap	34.12458660407262
AT4G09460	585	580	1317	797	1230	686	674	637	1072	737	Endodermis	34.12221698742178
AT5G22570	690	1170	503	580	996	793	652	361	781	809	Columella	34.08163820876401
AT2G47890	1115	914	1004	1401	1652	1237	525	694	819	1127	Lateral_root_cap	33.99618452797894
AT5G22220	536	531	455	565	765	640	140	439	464	625	Lateral_root_cap	33.855071433193366
AT2G44940	492	598	725	441	480	576	206	396	294	519	Endodermis	33.83101373557746
AT2G22760	1101	741	516	634	1090	728	1034	343	826	758	Atrichoblast	33.709538966861956
AT1G19000	1093	1403	1016	717	2048	1181	783	1556	1249	1331	Lateral_root_cap	33.2909205787198
AT3G06250	521	690	708	771	977	493	295	421	679	682	Lateral_root_cap	33.27557775219399
AT2G47850	490	556	617	739	462	402	145	512	620	594	Cortex	33.25731440381779
AT1G74660	305	704	832	737	695	908	314	581	588	603	Mature	33.18274488280744
AT3G56400	616	955	561	474	1085	887	472	510	648	613	Lateral_root_cap	33.040114338799995
AT1G28370	353	797	449	469	422	492	248	566	389	549	Columella	33.02703531740113
AT3G14230	1289	1175	959	625	1042	793	922	743	1751	1126	Metaphloem_sieve_element	32.95060037649315
AT5G11260	1486	850	2351	1807	984	935	1615	1717	1514	1501	Endodermis	32.91126753547759
AT1G53910	907	968	870	905	1983	959	1328	1232	859	1124	Lateral_root_cap	32.8982786418717
AT5G48560	1465	1072	916	744	1295	850	459	690	1133	1006	Atrichoblast	32.883470562090636
AT1G72650	418	608	698	416	473	625	155	639	595	543	Endodermis	32.734797188596616
AT3G12250	540	536	499	441	599	431	88	449	445	511	Lateral_root_cap	32.71984903118834
AT3G07340	1543	960	564	544	1116	838	970	1209	861	999	Atrichoblast	32.673959955322026
AT1G30330	529	484	453	683	523	625	130	420	611	553	Cortex	32.58211079186786
AT5G40330	1281	1003	779	1066	1089	693	827	474	1515	1041	Metaphloem_sieve_element	32.56889037772855
AT3G47640	465	701	685	612	957	710	240	519	572	717	Lateral_root_cap	32.53988454681217
AT1G58220	549	469	523	402	467	518	143	710	624	567	Xylem	32.37174700588529
AT4G34410	1924	2492	1548	852	2618	1989	1516	1402	2586	1766	Lateral_root_cap	32.33859034440062
AT1G44830	944	954	859	1345	563	659	586	543	1032	802	Cortex	32.31014090095148
AT5G47640	380	797	758	424	847	1079	656	1003	635	699	Mature	32.29729164639781
AT3G01470	2075	1689	1622	1197	2735	933	1233	1636	1672	1802	Lateral_root_cap	32.29339325139166
AT1G68840	978	1673	896	787	1404	1643	604	1267	1383	1069	Columella	32.280665639850085
AT1G72050	1146	1245	640	589	799	820	447	749	1054	798	Columella	32.09822402058511
AT3G62420	1468	2434	1620	899	2583	1738	1998	1703	2880	1981	Metaphloem_sieve_element	32.069799944018094
AT1G68670	624	1274	690	1179	1564	1392	889	807	873	940	Lateral_root_cap	31.988251334954427
AT2G47460	900	604	1231	1363	690	729	689	1340	1182	759	Cortex	31.755658849638706
AT4G32890	1169	1547	1127	747	782	934	475	1220	1287	1072	Columella	31.71444422416337
AT3G48430	781	712	563	604	712	389	564	787	1185	796	Metaphloem_sieve_element	31.671883033398146
AT4G37260	876	1039	645	968	1058	1637	578	848	1020	1059	Mature	31.628227739008995
AT5G47230	651	1096	672	772	1117	1308	562	605	1068	746	Mature	31.52313540686379
AT5G67580	712	660	753	612	1314	670	621	623	560	754	Lateral_root_cap	31.465890408746105
AT2G16485	750	878	597	427	643	580	505	933	1110	683	Metaphloem_sieve_element	31.163398564079237
AT5G60850	689	814	615	928	663	724	274	915	1077	803	Metaphloem_sieve_element	31.01717548590172
AT5G51990	502	770	697	560	364	558	245	685	511	525	Columella	30.47185333006589
AT4G09180	665	716	536	706	650	707	395	1117	498	722	Xylem	30.423493808314117
AT5G47140	896	622	691	607	514	376	984	500	551	608	Trichoblast	30.405288296414092
AT2G43280	884	551	611	616	473	507	234	656	586	650	Atrichoblast	30.245678721926726
AT2G03340	866	637	518	603	662	432	767	282	492	584	Atrichoblast	30.21602600344595
AT2G26150	1345	1532	986	999	2369	1654	1077	1447	1340	1383	Lateral_root_cap	30.19683383133292
AT5G52020	736	631	581	1010	976	477	589	583	450	560	Cortex	29.96670729964362
AT5G05410	2685	3321	1960	2004	3798	1478	2188	2424	3348	2320	Lateral_root_cap	29.85922714326737
AT1G71130	406	711	677	693	1089	771	458	571	629	683	Lateral_root_cap	29.696152839053937
AT3G49530	774	1155	794	1500	1286	1391	591	1246	1500	909	Cortex	29.65129412754176
AT2G40750	765	898	403	687	577	991	481	499	685	588	Mature	29.560711123272892
AT3G14180	708	879	711	791	1307	713	482	709	1073	825	Lateral_root_cap	29.52197287330308
AT5G06960	992	629	591	474	603	570	477	918	499	518	Atrichoblast	29.474515810297046
AT1G32870	362	620	463	582	879	586	457	776	433	517	Lateral_root_cap	29.39076053820796
AT1G78080	1908	2819	1772	2097	2518	1484	929	2320	2646	1890	Columella	29.376879918574144
AT5G08790	4719	4825	4182	3392	5502	2910	2202	2982	5325	3300	Lateral_root_cap	29.37515684590915
AT5G51980	585	823	557	573	1022	934	439	673	529	583	Lateral_root_cap	29.26815812372355
AT4G25210	1337	987	1275	808	784	930	817	1715	1364	931	Xylem	29.115087324736503
AT5G62020	786	1626	1670	1147	1575	1077	1017	1886	1912	1126	Metaphloem_sieve_element	29.05497742011491
AT1G18570	598	709	521	517	917	742	466	373	460	544	Lateral_root_cap	29.00763120655086
AT3G58710	1027	860	678	846	1080	592	1163	439	730	724	Trichoblast	28.966802964806384
AT1G19350	838	785	844	1322	574	528	722	697	890	794	Cortex	28.8429882077083
AT1G69010	770	687	647	669	883	686	212	552	730	671	Lateral_root_cap	28.82784336264975
AT3G12480	564	1192	910	835	1246	647	675	667	1020	682	Lateral_root_cap	28.787765573694095
AT1G08970	1017	683	1320	721	762	685	558	1131	962	762	Endodermis	28.733852146127507
AT3G24860	712	629	591	530	704	850	319	946	868	627	Xylem	28.33640347002186
AT3G60630	765	875	860	1219	975	677	479	654	1163	740	Cortex	28.25994730832188
AT3G25790	492	898	664	881	612	585	836	337	633	561	Columella	28.238103872120586
AT1G06850	886	562	891	1102	534	578	565	1016	872	568	Cortex	28.234040922042674
AT4G01120	768	528	1329	739	648	936	711	804	759	801	Endodermis	28.2027301093779
AT4G37180	661	1065	1195	707	878	669	674	561	603	634	Endodermis	28.1670518719411
AT3G15210	3717	3435	2434	1905	3423	2189	1820	2032	2398	1897	Atrichoblast	28.166827122894755
AT5G44180	648	534	440	687	631	466	464	643	999	559	Metaphloem_sieve_element	28.097598854786295
AT1G20980	1122	649	616	869	740	521	752	548	1055	601	Atrichoblast	27.99057642941288
AT5G02470	778	681	498	308	573	418	610	683	820	512	Metaphloem_sieve_element	27.99003844825167
AT1G75390	766	704	1246	1034	897	665	578	550	794	696	Endodermis	27.936408324852202
AT1G32360	605	656	489	400	958	640	469	482	584	558	Lateral_root_cap	27.93204828635328
AT1G07530	485	790	516	402	819	964	589	659	607	562	Mature	27.774656363050415
AT1G19210	966	1027	743	644	432	976	583	582	835	595	Columella	27.73442759014411
AT2G30470	817	495	592	452	567	471	716	567	964	512	Metaphloem_sieve_element	27.541915208918542
AT2G41835	642	618	561	536	657	618	178	694	526	516	Xylem	27.462650686139444
AT4G38900	673	833	575	410	990	579	655	571	493	580	Lateral_root_cap	27.4334059969291
AT2G27050	1232	708	882	992	909	499	782	625	656	733	Atrichoblast	27.348485005022145
AT5G64220	695	633	733	1112	722	602	441	588	584	671	Cortex	27.285464248594575
AT3G24490	759	681	870	545	620	682	403	1058	886	655	Xylem	27.232212164628965
AT1G50640	617	1024	986	1306	1495	792	828	857	1027	878	Lateral_root_cap	27.122256005150312
AT3G46080	517	933	514	596	629	820	640	422	892	511	Columella	27.091974324329254
AT1G80840	2220	3021	2292	1659	2933	1899	1268	1770	2565	1753	Columella	27.06476444576818
AT4G13640	823	774	806	569	674	630	268	837	610	569	Xylem	26.949751541972123
AT3G12130	972	808	725	839	1350	969	528	1195	1146	822	Lateral_root_cap	26.905041868190928
AT4G36780	696	812	1240	1107	1393	670	727	992	912	723	Lateral_root_cap	26.837371178693637
AT3G51910	1343	1873	1289	1017	2047	1745	855	1707	1744	1192	Lateral_root_cap	26.817449726824584
AT3G46640	697	1192	649	949	1280	630	895	704	945	650	Lateral_root_cap	26.785172878138297
AT3G49930	922	703	932	1141	397	870	802	612	790	744	Cortex	26.6551317461537
AT3G10500	790	998	599	592	1173	1135	797	769	636	581	Lateral_root_cap	26.632970767539092
AT2G40950	932	719	655	571	615	754	315	890	714	617	Atrichoblast	26.594197086277187
AT5G66730	905	856	793	691	1210	763	537	557	676	673	Lateral_root_cap	26.3221885165344
AT1G22810	763	839	1050	681	868	1175	568	512	899	663	Mature	26.26946002947983
AT1G75540	769	763	688	596	1207	699	1075	751	1143	611	Lateral_root_cap	26.206585600679027
AT5G65640	652	802	708	833	937	525	346	617	625	591	Lateral_root_cap	26.206223068060275
AT3G15500	1111	1224	1608	1638	1475	1237	1264	715	813	923	Cortex	26.05491025203324
AT2G44730	695	550	750	917	1056	577	599	637	508	548	Lateral_root_cap	26.045847535091447
AT1G30650	622	618	472	296	671	581	860	575	710	564	Trichoblast	26.01888988358436
AT4G18890	673	782	489	803	762	1081	481	598	691	600	Mature	25.979316899225314
AT4G00150	861	726	1025	1148	912	539	829	518	707	630	Cortex	25.916718088605133
AT1G51140	585	583	541	299	473	495	550	805	429	506	Xylem	25.89066885259302
AT2G45160	797	1148	1060	832	1321	508	1000	771	883	813	Lateral_root_cap	25.79180038965973
AT5G24930	627	761	766	761	820	587	260	634	642	560	Lateral_root_cap	25.702999987702054
AT3G46600	1067	1109	890	520	975	1017	518	779	836	591	Columella	25.54567859800344
AT1G01350	592	813	1169	749	1209	957	686	719	748	617	Lateral_root_cap	25.4870807210636
AT5G65310	644	468	695	547	575	398	933	550	681	535	Trichoblast	25.36902387832416
AT3G16857	1467	857	1196	915	989	673	1157	994	696	794	Atrichoblast	25.35652278620763
AT1G61730	1266	760	748	812	810	659	513	799	910	753	Atrichoblast	25.323528822481755
AT1G78700	669	756	878	1046	660	855	377	873	666	669	Cortex	25.31433679302568
AT3G11580	714	712	585	685	965	744	448	405	699	560	Lateral_root_cap	25.247602275527193
AT1G70000	832	1100	534	762	1148	718	842	583	891	614	Lateral_root_cap	25.159809824832557
AT3G53340	686	684	1157	623	775	661	704	1134	798	534	Endodermis	25.15249246377441
AT5G59820	1263	2952	1988	1992	2253	2071	1370	2375	2388	1689	Columella	25.070059932656708
AT5G40880	774	1175	1024	649	1011	576	624	873	736	599	Columella	25.036400503670116
AT2G38090	759	735	811	637	552	475	1059	708	552	584	Trichoblast	25.014870784787995
AT1G12610	819	1325	785	935	1165	758	812	586	931	739	Columella	24.774437537745587
AT1G05805	734	642	765	635	793	852	348	805	996	648	Metaphloem_sieve_element	24.65601212957975
AT2G40340	623	830	704	897	1224	838	511	807	888	713	Lateral_root_cap	24.649971449211407
AT2G24790	1552	1662	1235	1175	1045	1533	740	1165	1714	974	Metaphloem_sieve_element	24.60175883242486
AT2G45680	390	854	739	654	915	770	511	821	621	525	Lateral_root_cap	24.377805975269197
AT3G11020	1229	1098	970	564	1124	752	670	875	982	665	Atrichoblast	24.186643186753464
AT5G18830	712	571	537	792	655	636	536	1064	764	528	Xylem	23.88550432544498
AT1G68920	669	873	889	735	962	784	460	599	530	502	Lateral_root_cap	23.765193701278058
AT5G09330	837	651	504	633	849	719	545	748	1058	554	Metaphloem_sieve_element	23.54720883567196
AT1G51600	676	701	1123	559	799	555	766	685	875	568	Endodermis	23.323940069560212
AT5G63790	3747	3874	3309	2359	3910	2317	2541	2748	4268	1951	Metaphloem_sieve_element	23.287902503975328
AT1G77450	1351	1115	1329	660	1066	696	1064	1105	1270	691	Atrichoblast	23.237287043543827
AT4G17230	1605	1778	1742	2140	1306	1606	871	1456	1964	1269	Cortex	23.214104007978563
AT4G20380	658	746	644	528	1064	833	656	785	543	536	Lateral_root_cap	23.00126458570856
AT1G74250	987	534	616	906	980	909	826	853	1195	661	Metaphloem_sieve_element	22.83485228527177
AT1G34190	701	776	656	567	1084	1139	871	937	921	572	Mature	22.65181247549961
AT3G04670	769	791	809	630	1165	730	891	522	890	643	Lateral_root_cap	22.622509924388577
AT1G25550	615	1025	753	1124	1206	1286	900	885	1132	671	Mature	22.248389375895457
AT5G24590	649	994	709	547	1115	833	702	805	869	568	Lateral_root_cap	21.910655288364765
AT2G47070	796	890	726	614	976	817	456	600	760	520	Lateral_root_cap	21.65638814781952
AT4G35040	763	731	856	969	871	610	1218	764	695	608	Trichoblast	21.59475381972193
AT1G76880	991	671	812	1186	657	668	1011	925	967	529	Cortex	21.176368471395566
AT1G49480	1237	827	1293	868	990	946	623	1108	1092	670	Endodermis	21.091460983435336
AT4G24470	1266	899	752	804	888	676	722	848	742	590	Atrichoblast	20.801009209823157
AT5G02840	825	885	1014	1177	799	971	639	966	616	561	Cortex	20.524854510209416
AT2G21240	1024	765	714	646	741	861	522	969	926	502	Atrichoblast	20.406668228740656
AT4G14410	739	962	1154	616	1135	1089	1130	919	832	538	Endodermis	20.274608364874368
AT5G62610	1157	1077	1133	826	917	909	553	865	914	604	Atrichoblast	19.884608842241963
AT1G77080	534	853	639	667	807	817	746	1042	748	508	Xylem	19.049446083914077
AT4G36900	1294	1125	1693	1418	1440	1306	1443	809	1255	884	Endodermis	18.737927038184612
AT5G54680	1051	882	1243	900	1030	847	1268	1396	1315	549	Xylem	18.71488207871056
AT5G67420	1016	1007	1129	1209	727	966	645	964	998	564	Cortex	18.401452759836072
AT3G53600	911	1372	1349	1318	987	1443	1482	985	1072	571	Trichoblast	18.296883460378492
AT5G67300	1216	1533	1408	1051	1469	1059	1133	952	1014	581	Columella	17.846831724033372
AT4G11660	837	1228	868	690	879	819	909	729	855	538	Columella	17.55931895592114
