## Supplementary Table 6 for "ctsGRN: Inferring cell type-specific gene regulatory networks in *Arabidopsis*"

### Sheet: Sheet1
CellTypes	regulatoryGene	n
Atrichoblast	AT3G09735	4884
Atrichoblast	AT5G08790	4719
Atrichoblast	AT1G74500	4272
Atrichoblast	AT3G60530	4154
Atrichoblast	AT1G06040	3825
Atrichoblast	AT2G37120	3766
Atrichoblast	AT5G63790	3747
Atrichoblast	AT3G15210	3717
Atrichoblast	AT2G45050	3653
Atrichoblast	AT2G30130	3440
Atrichoblast	AT1G01720	3015
Atrichoblast	AT5G42630	2897
Atrichoblast	AT5G05410	2685
Atrichoblast	AT1G62300	2684
Atrichoblast	AT1G10170	2589
Atrichoblast	AT5G13180	2467
Atrichoblast	AT5G64750	2424
Atrichoblast	AT4G40060	2420
Atrichoblast	AT3G53370	2419
Atrichoblast	AT4G16141	2371
Atrichoblast	AT1G80840	2220
Atrichoblast	AT5G25830	2129
Atrichoblast	AT3G54810	2128
Atrichoblast	AT3G10800	2120
Atrichoblast	AT1G42990	2107
Atrichoblast	AT2G30340	2099
Atrichoblast	AT3G01470	2075
Atrichoblast	AT5G15150	2049
Atrichoblast	AT1G74840	2043
Atrichoblast	AT3G29035	2014
Columella	AT5G08790	4825
Columella	AT5G63790	3874
Columella	AT1G32640	3689
Columella	AT1G01720	3555
Columella	AT3G15210	3435
Columella	AT5G05410	3321
Columella	AT2G30130	3287
Columella	AT1G74500	3177
Columella	AT1G79580	3146
Columella	AT1G80840	3021
Columella	AT5G59820	2952
Columella	AT1G22190	2934
Columella	AT5G49450	2882
Columella	AT1G78080	2819
Columella	AT2G23320	2718
Columella	AT1G06040	2703
Columella	AT4G10350	2669
Columella	AT1G74840	2610
Columella	AT2G30340	2606
Columella	AT1G62300	2599
Columella	AT3G09735	2567
Columella	AT1G27730	2541
Columella	AT4G34410	2492
Columella	AT4G16141	2461
Columella	AT3G62420	2434
Columella	AT3G19580	2390
Columella	AT1G13260	2275
Columella	AT4G17490	2258
Columella	AT4G17500	2256
Columella	AT1G33280	2210
Columella	AT2G24570	2205
Columella	AT2G40140	2178
Columella	AT2G44840	2163
Columella	AT3G16770	2125
Columella	AT5G14750	2070
Columella	AT2G40470	2060
Columella	AT1G22985	2051
Columella	AT1G36060	2040
Cortex	AT3G01220	3430
Cortex	AT5G08790	3392
Cortex	AT5G15150	3045
Cortex	AT4G17460	3030
Cortex	AT2G37120	2995
Cortex	AT3G58120	2971
Cortex	AT1G74500	2871
Cortex	AT1G06040	2729
Cortex	AT5G49450	2668
Cortex	AT1G26960	2627
Cortex	AT1G10120	2588
Cortex	AT2G40620	2443
Cortex	AT1G43160	2441
Cortex	AT5G63790	2359
Cortex	AT5G45420	2293
Cortex	AT5G08330	2284
Cortex	AT5G08130	2234
Cortex	AT4G17230	2140
Cortex	AT2G22430	2108
Cortex	AT1G78080	2097
Cortex	AT1G69780	2094
Cortex	AT4G36990	2094
Cortex	AT3G23690	2059
Cortex	AT5G05410	2004
Endodermis	AT5G08790	4182
Endodermis	AT4G36990	3537
Endodermis	AT3G58120	3413
Endodermis	AT5G63790	3309
Endodermis	AT5G51780	3308
Endodermis	AT3G01220	3154
Endodermis	AT1G26960	3142
Endodermis	AT2G37120	2962
Endodermis	AT3G06590	2957
Endodermis	AT5G15150	2915
Endodermis	AT5G49450	2843
Endodermis	AT5G04760	2784
Endodermis	AT1G22640	2762
Endodermis	AT3G09735	2757
Endodermis	AT1G43160	2720
Endodermis	AT2G18160	2679
Endodermis	AT5G01380	2560
Endodermis	AT5G08330	2501
Endodermis	AT3G15210	2434
Endodermis	AT2G40620	2408
Endodermis	AT1G06040	2399
Endodermis	AT1G69780	2381
Endodermis	AT5G64750	2379
Endodermis	AT5G11260	2351
Endodermis	AT3G54220	2327
Endodermis	AT4G02590	2325
Endodermis	AT3G54810	2324
Endodermis	AT5G65790	2300
Endodermis	AT1G80840	2292
Endodermis	AT3G19580	2259
Endodermis	AT1G50600	2255
Endodermis	AT1G14580	2237
Endodermis	AT5G49520	2201
Endodermis	AT5G04340	2199
Endodermis	AT1G22985	2153
Endodermis	AT1G01720	2132
Endodermis	AT3G23690	2102
Endodermis	AT5G57620	2077
Endodermis	AT2G46680	2035
Endodermis	AT1G13300	2008
Endodermis	AT2G40970	2001
Lateral_root_cap	AT5G08790	5502
Lateral_root_cap	AT2G30130	4270
Lateral_root_cap	AT1G62300	4221
Lateral_root_cap	AT1G74840	4116
Lateral_root_cap	AT5G49450	4011
Lateral_root_cap	AT5G63790	3910
Lateral_root_cap	AT5G05410	3798
Lateral_root_cap	AT1G10170	3631
Lateral_root_cap	AT4G17500	3587
Lateral_root_cap	AT1G22985	3548
Lateral_root_cap	AT3G15210	3423
Lateral_root_cap	AT5G01380	3155
Lateral_root_cap	AT2G22770	3123
Lateral_root_cap	AT2G30340	2995
Lateral_root_cap	AT1G22190	2992
Lateral_root_cap	AT1G01720	2963
Lateral_root_cap	AT2G23320	2942
Lateral_root_cap	AT1G80840	2933
Lateral_root_cap	AT3G01470	2735
Lateral_root_cap	AT3G54620	2697
Lateral_root_cap	AT1G29160	2674
Lateral_root_cap	AT1G53170	2645
Lateral_root_cap	AT4G34410	2618
Lateral_root_cap	AT3G62420	2583
Lateral_root_cap	AT2G37120	2524
Lateral_root_cap	AT1G78080	2518
Lateral_root_cap	AT4G36990	2486
Lateral_root_cap	AT5G64750	2452
Lateral_root_cap	AT3G25730	2424
Lateral_root_cap	AT2G26150	2369
Lateral_root_cap	AT4G31800	2325
Lateral_root_cap	AT1G43160	2324
Lateral_root_cap	AT1G69600	2311
Lateral_root_cap	AT4G10350	2290
Lateral_root_cap	AT5G59820	2253
Lateral_root_cap	AT4G17490	2191
Lateral_root_cap	AT5G10510	2164
Lateral_root_cap	AT1G34370	2123
Lateral_root_cap	AT5G52510	2102
Lateral_root_cap	AT1G08010	2055
Lateral_root_cap	AT1G19000	2048
Lateral_root_cap	AT3G51910	2047
Lateral_root_cap	AT5G18270	2037
Lateral_root_cap	AT2G13960	2027
Lateral_root_cap	AT3G29035	2022
Lateral_root_cap	AT3G04060	2014
Lateral_root_cap	AT5G04340	2009
Mature	AT5G08790	2910
Mature	AT1G62300	2752
Mature	AT5G63790	2317
Mature	AT3G15210	2189
Mature	AT2G23320	2114
Mature	AT5G59820	2071
Mature	AT5G43650	2060
Metaphloem_sieve_element	AT3G44750	6639
Metaphloem_sieve_element	AT5G08790	5325
Metaphloem_sieve_element	AT4G16141	4927
Metaphloem_sieve_element	AT3G09735	4524
Metaphloem_sieve_element	AT3G60530	4462
Metaphloem_sieve_element	AT5G63790	4268
Metaphloem_sieve_element	AT1G06040	4161
Metaphloem_sieve_element	AT1G01720	3909
Metaphloem_sieve_element	AT2G37120	3877
Metaphloem_sieve_element	AT1G74500	3847
Metaphloem_sieve_element	AT2G45050	3562
Metaphloem_sieve_element	AT5G03740	3538
Metaphloem_sieve_element	AT5G05410	3348
Metaphloem_sieve_element	AT5G06110	3252
Metaphloem_sieve_element	AT3G54810	3242
Metaphloem_sieve_element	AT3G11450	3149
Metaphloem_sieve_element	AT2G18160	3042
Metaphloem_sieve_element	AT2G30340	2937
Metaphloem_sieve_element	AT3G62420	2880
Metaphloem_sieve_element	AT1G32640	2876
Metaphloem_sieve_element	AT1G74840	2746
Metaphloem_sieve_element	AT3G58120	2699
Metaphloem_sieve_element	AT1G71260	2688
Metaphloem_sieve_element	AT1G09770	2678
Metaphloem_sieve_element	AT1G78080	2646
Metaphloem_sieve_element	AT1G22190	2615
Metaphloem_sieve_element	AT4G34410	2586
Metaphloem_sieve_element	AT1G80840	2565
Metaphloem_sieve_element	AT2G30130	2565
Metaphloem_sieve_element	AT3G01220	2529
Metaphloem_sieve_element	AT3G15210	2398
Metaphloem_sieve_element	AT5G59820	2388
Metaphloem_sieve_element	AT3G16870	2349
Metaphloem_sieve_element	AT1G27730	2338
Metaphloem_sieve_element	AT2G23320	2308
Metaphloem_sieve_element	AT5G14000	2181
Metaphloem_sieve_element	AT1G62300	2175
Metaphloem_sieve_element	AT1G22640	2143
Metaphloem_sieve_element	AT3G19580	2142
Metaphloem_sieve_element	AT5G53290	2095
Metaphloem_sieve_element	AT2G20280	2070
Trichoblast	AT5G63790	2541
Trichoblast	AT5G08790	2202
Trichoblast	AT5G05410	2188
Trichoblast	AT1G51070	2095
Xylem	AT2G37120	3136
Xylem	AT5G08790	2982
Xylem	AT1G68810	2967
Xylem	AT1G06040	2884
Xylem	AT5G63790	2748
Xylem	AT3G09735	2739
Xylem	AT5G05410	2424
Xylem	AT3G17609	2389
Xylem	AT5G59820	2375
Xylem	AT1G01720	2348
Xylem	AT1G78080	2320
Xylem	AT5G49450	2320
Xylem	AT1G32640	2095
Xylem	AT4G37650	2086
Xylem	AT3G60530	2034
Xylem	AT3G15210	2032
Xylem	AT2G40620	2016
